# Rheological transition driven by matrix makes cancer spheroids resilient under confinement

**DOI:** 10.1101/2022.02.09.479678

**Authors:** Tavishi Dutt, Jimpi Langthasa, U Monica, Satyarthi Mishra, Siddharth Bothra, Annapurna Vadaparty, Prosenjit Sen, Ramray Bhat

**Author notes:** Corresponding authorship.

## Abstract

Cancer metastasis through a confining peritoneal fluid microenvironment is mediated by spheroids: clusters of disseminated transformed cells. Ovarian cancer spheroids are frequently cavitated and their ‘blastuloid’ morphology is correlated with an extracellular matrix (ECM) coat. Here, we investigate the effects of such morphology on the mechanical integrity of confined cancer spheroids. Atomic force microscopy showed higher elastic modulus for blastuloid spheroids relative to their prefiguring non-lumen ‘moruloid’ counterparts. Subsequently, spheroids were flowed through microfluidic conditions mimicking peritoneal confinement. Traversing moruloids exhibited asymmetric cell flows during entry, often deformed and disintegrated through travel, and showed an incomplete- and slow shape recovery upon exit. In contrast, blastuloids traveled faster, exhibited rapid and efficient shape recovery upon exit, symmetric vector flows, and lesser disintegration. A multiscale computational model predicted higher intercellular adhesion and a dynamical lumen make blastuloids resilient. Although, E-cadherin overexpression in moruloids did not affect their resilience, blastuloid ECM-debridement decreased E-cadherin membrane localization, obliterated the lumen, and reversed the rheological properties of blastuloids to those typifying moruloids. The ECM-induced lumen therefore drives spheroidal transition from a labile viscoplastic to a resilient elastic state allowing them to survive spatially-constrained peritoneal flows.
