## Supplementary material for "Rheological transition driven by matrix makes cancer spheroids resilient under confinement": File S1

### Sheet: Sheet1
Figure 6A
Table Analyzed	Data 1
Data sets analyzed	A-C
ANOVA summary
F	49.5
P value	<0.0001
P value summary	****
Significant diff. among means (P < 0.05)?	Yes
R square	0.7616
Brown-Forsythe test
F (DFn, DFd)	1.433 (2, 31)
P value	0.254
P value summary	ns
Are SDs significantly different (P < 0.05)?	No
Bartlett's test
Bartlett's statistic (corrected)	3.752
P value	0.1532
P value summary	ns
Are SDs significantly different (P < 0.05)?	No
ANOVA table	SS	DF	MS	F (DFn, DFd)	P value
Treatment (between columns)	480068	2	240034	F (2, 31) = 49.50	P<0.0001
Residual (within columns)	150311	31	4849
Total	630379	33
Data summary
Number of treatments (columns)	3
Number of values (total)	34
Number of families	1
Number of comparisons per family	3
Alpha	0.05
Tukey's multiple comparisons test	Mean Diff.	95.00% CI of diff.	Significant?	Summary	Adjusted P Value
single cell vs. moruloid	-120.5	-212.8 to -28.22	Yes	**	0.0083	A-B
single cell vs. blastuloid	-334.2	-418.1 to -250.2	Yes	****	<0.0001	A-C
moruloid vs. blastuloid	-213.6	-328.6 to -98.68	Yes	***	0.0002	B-C
Test details	Mean 1	Mean 2	Mean Diff.	SE of diff.	n1	n2	q	DF
single cell vs. moruloid	221.6	342.1	-120.5	37.5	25	4	4.545	31
single cell vs. blastuloid	221.6	555.8	-334.2	34.11	25	5	13.85	31
moruloid vs. blastuloid	342.1	555.8	-213.6	46.71	4	5	6.468	31

### Sheet: Sheet2
Figure 6C
Table Analyzed	Data 1
Data sets analyzed	A-C
ANOVA summary
F	30.39
P value	<0.0001
P value summary	****
Significant diff. among means (P < 0.05)?	Yes
R square	0.7169
Brown-Forsythe test
F (DFn, DFd)	2.257 (2, 24)
P value	0.1264
P value summary	ns
Are SDs significantly different (P < 0.05)?	No
Bartlett's test
Bartlett's statistic (corrected)	8.732
P value	0.0127
P value summary	*
Are SDs significantly different (P < 0.05)?	Yes
ANOVA table	SS	DF	MS	F (DFn, DFd)	P value
Treatment (between columns)	0.8693	2	0.4346	F (2, 24) = 30.39	P<0.0001
Residual (within columns)	0.3432	24	0.0143
Total	1.212	26
Data summary
Number of treatments (columns)	3
Number of values (total)	27
Number of families	1
Number of comparisons per family	3
Alpha	0.05
Tukey's multiple comparisons test	Mean Diff.	95.00% CI of diff.	Significant?	Summary	Adjusted P Value
moruloid vs. blastuloid	0.4005	0.2554 to 0.5457	Yes	****	<0.0001	A-B
moruloid vs. blastuloid-ECM	0.03846	-0.1032 to 0.1801	No	ns	0.7784	A-C
blastuloid vs. blastuloid-ECM	-0.3621	-0.4993 to -0.2249	Yes	****	<0.0001	B-C
Test details	Mean 1	Mean 2	Mean Diff.	SE of diff.	n1	n2	q	DF
moruloid vs. blastuloid	0.3389	-0.06162	0.4005	0.05811	8	9	9.748	24
moruloid vs. blastuloid-ECM	0.3389	0.3005	0.03846	0.05673	8	10	0.9587	24
blastuloid vs. blastuloid-ECM	-0.06162	0.3005	-0.3621	0.05495	9	10	9.319	24

### Sheet: Sheet3
Fig 6Dii-iii
Table Analyzed	Data 1
Data sets analyzed	A-C
ANOVA summary
F	6.405
P value	0.0262
P value summary	*
Significant diff. among means (P < 0.05)?	Yes
R square	0.6466
Brown-Forsythe test
F (DFn, DFd)	4.695 (2, 7)
P value	0.0509
P value summary	ns
Are SDs significantly different (P < 0.05)?	No
Bartlett's test
Bartlett's statistic (corrected)
P value
P value summary
Are SDs significantly different (P < 0.05)?
ANOVA table	SS	DF	MS	F (DFn, DFd)	P value
Treatment (between columns)	0.1186	2	0.0593	F (2, 7) = 6.405	P=0.0262
Residual (within columns)	0.06481	7	0.009258
Total	0.1834	9
Data summary
Number of treatments (columns)	3
Number of values (total)	10
Number of families	1
Number of comparisons per family	3
Alpha	0.05
Tukey's multiple comparisons test	Mean Diff.	95.00% CI of diff.	Significant?	Summary	Adjusted P Value
moruloid vs. blastuloid	-0.2358	-0.4523 to -0.01940	Yes	*	0.035	A-B
moruloid vs. blastuloid - ECM	0.004167	-0.2123 to 0.2206	No	ns	0.9982	A-C
blastuloid vs. blastuloid - ECM	0.24	0.008626 to 0.4714	Yes	*	0.0431	B-C
Test details	Mean 1	Mean 2	Mean Diff.	SE of diff.	n1	n2	q	DF
moruloid vs. blastuloid	0.7375	0.9733	-0.2358	0.07349	4	3	4.538	7
moruloid vs. blastuloid - ECM	0.7375	0.7333	0.004167	0.07349	4	3	0.08018	7
blastuloid vs. blastuloid - ECM	0.9733	0.7333	0.24	0.07856	3	3	4.32	7
Table Analyzed	Data 1
Data sets analyzed	A-C
ANOVA summary
F	8.316
P value	0.0186
P value summary	*
Significant diff. among means (P < 0.05)?	Yes
R square	0.7349
Brown-Forsythe test
F (DFn, DFd)	0.5957 (2, 6)
P value	0.5808
P value summary	ns
Are SDs significantly different (P < 0.05)?	No
Bartlett's test
Bartlett's statistic (corrected)
P value
P value summary
Are SDs significantly different (P < 0.05)?
ANOVA table	SS	DF	MS	F (DFn, DFd)	P value
Treatment (between columns)	35.15	2	17.58	F (2, 6) = 8.316	P=0.0186
Residual (within columns)	12.68	6	2.113
Total	47.83	8
Data summary
Number of treatments (columns)	3
Number of values (total)	9
Number of families	1
Number of comparisons per family	3
Alpha	0.05
Tukey's multiple comparisons test	Mean Diff.	95.00% CI of diff.	Significant?	Summary	Adjusted P Value
moruloid vs. blastuloid	3.329	-0.3134 to 6.971	No	ns	0.0694	A-B
moruloid vs. blastuloid - ECM	-1.38	-5.022 to 2.262	No	ns	0.515	A-C
blastuloid vs. blastuloid - ECM	-4.708	-8.350 to -1.066	Yes	*	0.0174	B-C
Test details	Mean 1	Mean 2	Mean Diff.	SE of diff.	n1	n2	q	DF
moruloid vs. blastuloid	4.835	1.507	3.329	1.187	3	3	3.966	6
moruloid vs. blastuloid - ECM	4.835	6.215	-1.38	1.187	3	3	1.644	6
blastuloid vs. blastuloid - ECM	1.507	6.215	-4.708	1.187	3	3	5.61	6

### Sheet: Sheet4
Fig 6E 1-111
Table Analyzed	Data 5
Data sets analyzed	A-C
ANOVA summary
F	6.048
P value	0.0029
P value summary	**
Significant diff. among means (P < 0.05)?	Yes
R square	0.06908
Brown-Forsythe test
F (DFn, DFd)	6.151 (2, 163)
P value	0.0027
P value summary	**
Are SDs significantly different (P < 0.05)?	Yes
Bartlett's test
Bartlett's statistic (corrected)	150.5
P value	<0.0001
P value summary	****
Are SDs significantly different (P < 0.05)?	Yes
ANOVA table	SS	DF	MS	F (DFn, DFd)	P value
Treatment (between columns)	165.3	2	82.63	F (2, 163) = 6.048	P=0.0029
Residual (within columns)	2227	163	13.66
Total	2392	165
Data summary
Number of treatments (columns)	3
Number of values (total)	166
Number of families	1
Number of comparisons per family	3
Alpha	0.05
Tukey's multiple comparisons test	Mean Diff.	95.00% CI of diff.	Significant?	Summary
moruloid vs. blastuloid	0.8652	-0.7731 to 2.504	No	ns		A-B
moruloid vs. blastuloid - ECM	-1.539	-3.305 to 0.2277	No	ns		A-C
blastuloid vs. blastuloid - ECM	-2.404	-4.042 to -0.7655	Yes	**		B-C
Test details	Mean 1	Mean 2	Mean Diff.	SE of diff.	n1	n2	q	DF
moruloid vs. blastuloid	1.268	0.4031	0.8652	0.6926	49	68	1.767	163
moruloid vs. blastuloid - ECM	1.268	2.807	-1.539	0.7468	49	49	2.914	163
blastuloid vs. blastuloid - ECM	0.4031	2.807	-2.404	0.6926	68	49	4.908	163
Table Analyzed	Data 5
Data sets analyzed	A-C
ANOVA summary
F	4.023
P value	0.0196
P value summary	*
Significant diff. among means (P < 0.05)?	Yes
R square	0.04519
Brown-Forsythe test
F (DFn, DFd)	5.412 (2, 170)
P value	0.0053
P value summary	**
Are SDs significantly different (P < 0.05)?	Yes
Bartlett's test
Bartlett's statistic (corrected)	90.72
P value	<0.0001
P value summary	****
Are SDs significantly different (P < 0.05)?	Yes
ANOVA table	SS	DF	MS	F (DFn, DFd)	P value
Treatment (between columns)	0.2068	2	0.1034	F (2, 170) = 4.023	P=0.0196
Residual (within columns)	4.369	170	0.0257
Total	4.576	172
Data summary
Number of treatments (columns)	3
Number of values (total)	173
Number of families	1
Number of comparisons per family	3
Alpha	0.05
Tukey's multiple comparisons test	Mean Diff.	95.00% CI of diff.	Significant?	Summary
moruloid vs. blastuloid	0.03866	-0.02973 to 0.1071	No	ns		A-B
moruloid vs. blastuloid - ECM	-0.04647	-0.1206 to 0.02767	No	ns		A-C
blastuloid vs. blastuloid - ECM	-0.08514	-0.1562 to -0.01411	Yes	*		B-C
Test details	Mean 1	Mean 2	Mean Diff.	SE of diff.	n1	n2	q	DF
moruloid vs. blastuloid	0.1022	0.06351	0.03866	0.02893	56	68	1.89	170
moruloid vs. blastuloid - ECM	0.1022	0.1487	-0.04647	0.03136	56	49	2.096	170
blastuloid vs. blastuloid - ECM	0.06351	0.1487	-0.08514	0.03004	68	49	4.008	170
Table Analyzed	Data 5
Data sets analyzed	A-C
ANOVA summary
F	6.404
P value	0.0021
P value summary	**
Significant diff. among means (P < 0.05)?	Yes
R square	0.06968
Brown-Forsythe test
F (DFn, DFd)	6.504 (2, 171)
P value	0.0019
P value summary	**
Are SDs significantly different (P < 0.05)?	Yes
Bartlett's test
Bartlett's statistic (corrected)	149.2
P value	<0.0001
P value summary	****
Are SDs significantly different (P < 0.05)?	Yes
ANOVA table	SS	DF	MS	F (DFn, DFd)	P value
Treatment (between columns)	176.5	2	88.25	F (2, 171) = 6.404	P=0.0021
Residual (within columns)	2356	171	13.78
Total	2533	173
Data summary
Number of treatments (columns)	3
Number of values (total)	174
Number of families	1
Number of comparisons per family	3
Alpha	0.05
Tukey's multiple comparisons test	Mean Diff.	95.00% CI of diff.	Significant?	Summary	Adjusted P Value
moruloid vs. blastuloid	0.756	-0.8278 to 2.340	No	ns	0.4979	A-B
moruloid vs. blastuloid - ECM	-1.698	-3.405 to 0.01013	No	ns	0.0518	A-C
blastuloid vs. blastuloid - ECM	-2.453	-4.089 to -0.8184	Yes	**	0.0014	B-C
Test details	Mean 1	Mean 2	Mean Diff.	SE of diff.	n1	n2	q	DF
moruloid vs. blastuloid	1.212	0.456	0.756	0.6699	56	68	1.596	171
moruloid vs. blastuloid - ECM	1.212	2.909	-1.698	0.7223	56	50	3.324	171
blastuloid vs. blastuloid - ECM	0.456	2.909	-2.453	0.6916	68	50	5.017	171

### Sheet: Sheet5
Fig 6Hi
Table Analyzed	Data 4
Data sets analyzed	A-C
ANOVA summary
F	5.307
P value	0.0396
P value summary	*
Significant diff. among means (P < 0.05)?	Yes
R square	0.6026
Brown-Forsythe test
F (DFn, DFd)	1.206 (2, 7)
P value	0.3548
P value summary	ns
Are SDs significantly different (P < 0.05)?	No
Bartlett's test
Bartlett's statistic (corrected)
P value
P value summary
Are SDs significantly different (P < 0.05)?
ANOVA table	SS	DF	MS	F (DFn, DFd)	P value
Treatment (between columns)	1040	2	520.1	F (2, 7) = 5.307	P=0.0396
Residual (within columns)	685.9	7	97.99
Total	1726	9
Data summary
Number of treatments (columns)	3
Number of values (total)	10
Number of families	1
Number of comparisons per family	3
Alpha	0.05
Tukey's multiple comparisons test	Mean Diff.	95.00% CI of diff.	Significant?	Summary	Adjusted P Value
moruloid vs. blastuloid	19.42	-2.843 to 41.69	No	ns	0.0837	A-B
moruloid vs. blastuloid - ECM	-5.363	-27.63 to 16.90	No	ns	0.7659	A-C
blastuloid vs. blastuloid - ECM	-24.79	-48.59 to -0.9830	Yes	*	0.0424	B-C
Test details	Mean 1	Mean 2	Mean Diff.	SE of diff.	n1	n2	q	DF
moruloid vs. blastuloid	24.69	5.267	19.42	7.561	4	3	3.633	7
moruloid vs. blastuloid - ECM	24.69	30.05	-5.363	7.561	4	3	1.003	7
blastuloid vs. blastuloid - ECM	5.267	30.05	-24.79	8.083	3	3	4.337	7

### Sheet: Sheet6
Fig 6Hii
Table Analyzed	Data 1
Data sets analyzed	A-C
ANOVA summary
F	25.08
P value	<0.0001
P value summary	****
Significant diff. among means (P < 0.05)?	Yes
R square	0.5008
Brown-Forsythe test
F (DFn, DFd)	4.921 (2, 50)
P value	0.0112
P value summary	*
Are SDs significantly different (P < 0.05)?	Yes
Bartlett's test
Bartlett's statistic (corrected)	58.07
P value	<0.0001
P value summary	****
Are SDs significantly different (P < 0.05)?	Yes
ANOVA table	SS	DF	MS	F (DFn, DFd)	P value
Treatment (between columns)	4037304662	2	2018652331	F (2, 50) = 25.08	P<0.0001
Residual (within columns)	4024744348	50	80494887
Total	8062049010	52
Data summary
Number of treatments (columns)	3
Number of values (total)	53
Number of families	1
Number of comparisons per family	3
Alpha	0.05
Tukey's multiple comparisons test	Mean Diff.	95.00% CI of diff.	Significant?	Summary
Moruloid vs. Blastuloid	-9684	-17978 to -1390	Yes	*		A-B
Moruloid vs. Blastuloid - ECM	12410	5653 to 19167	Yes	***		A-C
Blastuloid vs. Blastuloid - ECM	22094	14204 to 29985	Yes	****		B-C
Test details	Mean 1	Mean 2	Mean Diff.	SE of diff.	n1	n2	q	DF
Moruloid vs. Blastuloid	18159	27843	-9684	3434	18	11	3.989	50
Moruloid vs. Blastuloid - ECM	18159	5749	12410	2797	18	24	6.274	50
Blastuloid vs. Blastuloid - ECM	27843	5749	22094	3267	11	24	9.565	50

### Sheet: Sheet7
Fig 5B
Table Analyzed	Data 1
Column B	Ecadherin OE
vs.	vs.
Column A	vector control
Unpaired t test
P value	0.0842
P value summary	ns
Significantly different (P < 0.05)?	No
One- or two-tailed P value?	Two-tailed
t, df	t=1.756, df=61
How big is the difference?
Mean of column A	0.05212
Mean of column B	1.162
Difference between means (B - A) ± SEM	1.110 ± 0.6323
95% confidence interval	-0.1543 to 2.374
R squared (eta squared)	0.04809
F test to compare variances
F, DFn, Dfd	1662, 45, 16
P value	<0.0001
P value summary	****
Significantly different (P < 0.05)?	Yes
Data analyzed
Sample size, column A	17
Sample size, column B	46

### Sheet: Sheet8
Fig 5E
Table Analyzed	Data 1
Column B	Ecadherin OE
vs.	vs.
Column A	vector control
Unpaired t test
P value	0.0842
P value summary	ns
Significantly different (P < 0.05)?	No
One- or two-tailed P value?	Two-tailed
t, df	t=1.756, df=61
How big is the difference?
Mean of column A	0.05212
Mean of column B	1.162
Difference between means (B - A) ± SEM	1.110 ± 0.6323
95% confidence interval	-0.1543 to 2.374
R squared (eta squared)	0.04809
F test to compare variances
F, DFn, Dfd	1662, 45, 16
P value	<0.0001
P value summary	****
Significantly different (P < 0.05)?	Yes
Data analyzed
Sample size, column A	17
Sample size, column B	46
Table Analyzed	Data 2
Column B	E-cadherin OE
vs.	vs.
Column A	vector control
Unpaired t test
P value	0.0812
P value summary	ns
Significantly different (P < 0.05)?	No
One- or two-tailed P value?	Two-tailed
t, df	t=1.773, df=61
How big is the difference?
Mean of column A	0.03012
Mean of column B	0.078
Difference between means (B - A) ± SEM	0.04788 ± 0.02700
95% confidence interval	-0.006108 to 0.1019
R squared (eta squared)	0.04903
F test to compare variances
F, DFn, Dfd	26.92, 45, 16
P value	<0.0001
P value summary	****
Significantly different (P < 0.05)?	Yes
Data analyzed
Sample size, column A	17
Sample size, column B	46
Table Analyzed	Data 3
Column B	E-cadherin OE
vs.	vs.
Column A	vector control
Unpaired t test
P value	0.0811
P value summary	ns
Significantly different (P < 0.05)?	No
One- or two-tailed P value?	Two-tailed
t, df	t=1.774, df=61
How big is the difference?
Mean of column A	0.092
Mean of column B	1.283
Difference between means (B - A) ± SEM	1.191 ± 0.6715
95% confidence interval	-0.1515 to 2.534
R squared (eta squared)	0.04906
F test to compare variances
F, DFn, Dfd	911.8, 45, 16
P value	<0.0001
P value summary	****
Significantly different (P < 0.05)?	Yes
Data analyzed
Sample size, column A	17
Sample size, column B	46
